# In-depth proteomic profiling of the extracellular matrix of pancreatic ductal adenocarcinomas identifies signatures correlating with lymphocyte infiltration

**DOI:** 10.1101/2025.08.22.669728

**Authors:** James M. Considine, Dharma Pally, Sarah A. O’Brien, Jessica Potts, Di Feng, Jeanine Pignatelli, Abhishek S Kashyap, Nikita Sharma, Alexandra Naba

## Abstract

The extracellular matrix (ECM) is a complex assembly of proteins surrounding cells. It is a critical component of the tumor microenvironment that plays an active role in tumor progression and modulation of tumor response to treatment. Pancreatic ductal adenocarcinoma (PDAC) is a cancer type characterized by one of the worst prognoses, as it is often diagnosed at an advanced stage. It is also characterized by a very dense ECM, which hinders efficient drug delivery. In addition, PDACs are considered “cold” tumors as they fail to elicit a strong immune response, challenging the use of immunotherapy for PDAC cancer patients. Yet, the interplay between the ECM and immune cells within the PDAC tumor microenvironment remains poorly understood. Here, we employed ECM-focused proteomics to profile the ECM compositions of PDAC mouse models characterized by different levels of CD8^+^ T-cell infiltration. We found that CD8^lo^, or “cold” tumors, and CD8^hi^, or “hot” tumors, exhibited different ECM compositions. Interrogation of publicly available single-cell RNA-sequencing datasets of human PDACs further revealed that the ECM proteins distinguishing hot and cold PDACs are secreted by multiple stromal cell populations, including cancer-associated fibroblasts, stellate cells, and macrophages. Last, we found that the expression of a subset of the genes encoding ECM proteins characteristic of the CD8^lo^ phenotype correlated with CD8^+^ T-cell infiltration in human PDAC samples and patient survival. This study paves the way for the development of ECM-modulating interventions to enhance immune cell infiltration and responsiveness to immunotherapy.

**Significance:** We report the identification of ECM protein signatures correlating with the level of CD8^+^ lymphocyte infiltration in murine models of pancreatic ductal adenocarcinomas and human samples. This work paves the way for the development of ECM-modulating therapeutic strategies to enhance lymphocyte infiltration and, hence, the efficacy of immunotherapies.
