## Supplementary Table S3 for "In-depth proteomic profiling of the extracellular matrix of pancreatic ductal adenocarcinomas identifies signatures correlating with lymphocyte infiltration"

### Sheet: Supp Table S3A_Hot Signature
Gene	T cell CD8+_TIMER	T cell CD8+_QUANTISEQ	T cell CD8+_CIBERSORT-ABS	T cell CD8+_MCPCOUNTER	T cell CD8+_XCELL	T cell CD8+ central memory_XCELL	T cell CD8+ naive_XCELL	T cell CD8+ effector memory_XCELL	T cell CD8+_CIBERSORT	T cell CD8+_EPIC
COL14A1	0.741696	0.640665	0.623312	0.602737	0.569564	0.524593	0.161776		0.259974
LTBP2	0.654248	0.430181	0.363903	0.415232	0.312694	0.331812				-0.150187
ADAMTSL1	0.624722	0.47175	0.460318	0.440252	0.329923	0.360873
FBLN2	0.605603	0.387802	0.378426	0.404397	0.312936	0.326926	0.158071			-0.265413
SRPX2	0.567146	0.306514	0.251917	0.331161	0.175463	0.202783				-0.294609
THSD4	0.558982	0.326345	0.397409	0.340079	0.290565	0.259565
COL8A1	0.534295	0.240429	0.197856	0.249523	0.190902	0.20523			-0.153842	-0.331388
COL8A2	0.437638			0.164507					-0.207986	-0.35097
C1QTNF5	0.416859	0.265464	0.308548	0.284301						-0.392523
POSTN	0.329198								-0.292191	-0.402699
MFAP2	0.321006			0.181389						-0.419686
TGFBI	0.215097								-0.155662	-0.162673
LOXL2	0.211988	0.201385	0.30116	0.274381	0.20574	0.223925		0.179988
CSTB	-0.203433	-0.427892	-0.338356	-0.296784	-0.380447	-0.335191		-0.172562	-0.400801
LGALS4		-0.200957					-0.15032

### Sheet: Supp Table S3B_Cold Signature
Gene	T cell CD8+_TIMER	T cell CD8+_QUANTISEQ	T cell CD8+_CIBERSORT-ABS	T cell CD8+_MCPCOUNTER	T cell CD8+_XCELL	T cell CD8+ central memory_XCELL	T cell CD8+_CIBERSORT	T cell CD8+ naive_XCELL	T cell CD8+ effector memory_XCELL	T cell CD8+_EPIC
FBLN5	0.71023	0.656024	0.681991	0.60309	0.565376	0.525307	0.369637
IGFBP4	0.639787	0.473801	0.500027	0.507844	0.354164	0.330786	0.161941
IGSF10	0.594659	0.515668	0.466543	0.506773	0.427773	0.443543	0.212792	0.222365	0.16527
LMAN1	0.447356	0.179569					-0.193025
ANXA1	0.382222			0.163409				0.196757
PLAT	0.333222								-0.256005
THBS3	0.294199		0.19045	0.16992						-0.214272
MMP9	0.257564			0.159983			-0.256739
ANXA13	0.215534		0.183936
P4HA1	0.20871	-0.162012	-0.225152		-0.224069	-0.150912	-0.416793
SERPINB2	0.18057
KNG1	-0.153804
ITIH4	-0.160875						0.185202	-0.155235
S100A10	-0.161667	-0.354524	-0.234094	-0.243366	-0.296581	-0.294671	-0.22849	-0.161295
AGRN		-0.261322	-0.150645	-0.184025	-0.320298	-0.253203	-0.239412
IL1RN		-0.240271		-0.162436	-0.182558		-0.184137			0.152513
P4HA2			-0.227258	-0.158183	-0.286465	-0.216762	-0.390875		-0.165217
DMBT1								-0.181091
SERPINA3								-0.156009
ITIH1		0.185926	0.249814	0.156983	0.178742		0.234476		0.21831
